# Insects visit *Fusarium xyrophilum* pseudoflowers on the host *Xyris surinamensis* (Xyridaceae) and carry fungal DNA on their bodies

**DOI:** 10.1101/2024.03.05.583517

**Authors:** Terry J. Torres-Cruz, Tristan M. Cofer, Laura M. Kaminsky, Lauren A. Ré, Jack R. Johnson, Alexis Vaughn, James H. Tumlinson, Imane Laraba, Robert H. Proctor, Hye-Seon Kim, Terrence H. Bell, M. Catherine Aime, Michael J. Skvarla, David M. Geiser

**Author notes:** Corresponding author: David M. Geiser.

## Abstract

The fungus *Fusarium xyrophilum* produces flower-like structures (i.e., pseudoflowers) that were recently discovered on yellow-eyed grasses (*Xyris* spp.) in Guyana. It is unknown whether these pseudoflowers, which are composed entirely of fungal tissue, are true mimics that attract insects as a means of fungal dispersal. We evaluated the potential of *F. xyrophilum* to affect insect visitation patterns to flowers and pseudoflowers by 1) documenting insect visitation to *X. surinamensis* in Guyana, 2) measuring the presence of *F. xyrophilum* DNA on insects, and 3) evaluating fluorescence and volatile production on flowers and pseudoflowers. We report for the first time Vespidae, Formicidae, Salticidae, Acrididae, and Tetrigidae visiting *Xyris*. Diverse insects, including Conocephalini spp. (meadow katydids; Tettigoniidae), *Camponotus* spp. (carpenter ants; Formicidae), and a Geometridae sp. (geometer moths) were found to visit flowers and pseudoflowers. *Fusarium xyrophilum* DNA was detected on 3/12 (25%) of captured insect bodies using conventional and quantitative PCR. Volatiles produced in the field by pseudoflowers and flowers were similar, except for the presence of a sesquiterpene, putatively identified here as α-gurjunene, which was detected both in *F. xyrophilum* pure cultures and field-collected pseudoflower samples, but not from flowers. The production of this sesquiterpene by *F. xyrophilum* and the fluorescence of *X. surinamensis* peduncles represent potential signals involved in insect attraction for this system. These observations, along with the overlap in insect visitors of flowers and pseudoflowers and the detection of *F. xyrophilum* DNA on insect bodies, are consistent with insect visitors being vectors of *Xyris* pollen and *F. xyrophilum* propagules between host plants.
