## Supplementary Material 1 for "Insects visit *Fusarium xyrophilum* pseudoflowers on the host *Xyris surinamensis* (Xyridaceae) and carry fungal DNA on their bodies": Supplementary1.xlsx

### Sheet: Sheet1
Insects visit Fusarium xyrophilum pseudoflowers on the host Xyris surinamensis (Xyridaceae) and carry fungal DNA on their bodies
Terry J. Torres-Cruz, Tristan M. Cofer, Laura M. Kaminsky, Lauren A. Ré, Jack R. Johnson, Alexis Vaughn, James H. Tumlinson, Imane Laraba, Robert H. Proctor, Hye-Seon Kim, Terrence H. Bell, M. Catherine Aime, Michael J. Skvarla, David M. Geiser*
*Corresponding author: The Pennsylvania State University, University Park PA 16802, dmg17@psu.edu
Table S1. Arthropods collected using yellow pan traps in the vicinity of Xyris surinamensis in Demerara-Mahaica, Guyana.
Identifier	Collection site	Collection Date	Order	Family	Subfamily	Tribe	Genus	Species
XYR001	Site 1	December 17.2021	Diptera	Dolichopodidae
XYR002	Site 1	December 17.2021	Orthoptera	Ensifera (Suborder)
XYR003	Site 1	December 17.2021	Hemiptera	Cicadellidae
XYR004	Site 1	December 17.2021	Coleoptera	Undetermined
XYR005	Site 1	December 17.2021	Entomobryomorpha
XYR007	Site 1	December 17.2021	Araneae	Undetermined
XYR008	Site 1	December 17.2021	Orthoptera	Trigonidiidae	Nemobiinae
XYR009	Site 1	December 17.2021	Diptera	Dolichopodidae
XYR010	Site 1	December 17.2021	Diptera	Dolichopodidae
XYR011	Site 1	December 17.2021	Diptera	Dolichopodidae
XYR012	Site 1	December 17.2021	Hemiptera	Cicadellidae				sp. 2
XYR013	Site 1	December 17.2021	Entomobryomorpha
XYR014	Site 1	December 17.2021	Diptera	Phoridae
XYR015	Site 1	December 17.2021	Hymenoptera	Formicidae	Ectatomminae	Ectatommini	Ectatomma	brunneum
XYR016	Site 1	December 17.2021	Orthoptera	Acrididae
XYR017	Site 1	December 17.2021	Diptera	Chironomidae
XYR018	Site 1	December 17.2021	Diptera	Chironomidae
XYR019	Site 1	December 17.2021	Hymenoptera	Chaldidoidea (superfamily)
XYR020	Site 1	December 17.2021	Diptera	Undetermined Diptera
XYR021	Site 1	December 17.2021	Hymenoptera	Formicidae	Formicinae		Camponotus	sp. 2
XYR022	Site 1	December 17.2021	Hymenoptera	Formicidae	Myrmicinae	Attini	Wasmannia	auropunctata
XYR023	Site 2	December 18.2021	Hymenoptera	Formicidae	Ectatomminae	Ectatommini	Ectatomma	brunneum
XYR024	Site 2	December 18.2021	Hymenoptera	Formicidae	Formicinae		Camponotus	sp1
XYR025	Site 2	December 18.2021	Diptera	Tachinidae
XYR026	Site 2	December 18.2021	Diptera	Dolichopodidae
XYR027	Site 2	December 18.2021	Diptera	Dolichopodidae
XYR028	Site 2	December 18.2021	Hemiptera	Cicadellidae
XYR029	Site 2	December 18.2021	Hymenoptera	Formicidae	Ectatomminae	Ectatommini	Ectatomma	brunneum
XYR030	Site 2	December 18.2021	Hymenoptera	Formicidae	Pseudomyrmecinae		Pseudomyrmex
XYR031	Site 2	December 18.2021	Hymenoptera	Formicidae	Pseudomyrmecinae		Pseudomyrmex
XYR032	Site 2	December 18.2021	Hymenoptera	Formicidae	Formicinae		Camponotus	sp. 2
XYR033	Site 2	December 18.2021	Diptera	Dolichopodidae
XYR034	Site 2	December 18.2021	Diptera	Dolichopodidae
XYR035	Site 2	December 18.2021	Diptera	Dolichopodidae
XYR036	Site 2	December 18.2021	Diptera	Dolichopodidae
XYR037	Site 2	December 18.2021	Diptera	Dolichopodidae
XYR038	Site 2	December 18.2021	Diptera	Dolichopodidae
XYR039	Site 2	December 18.2021	Diptera	Dolichopodidae
XYR040	Site 2	December 18.2021	Diptera	Dolichopodidae
XYR041	Site 2	December 18.2021	Coleoptera	Chrysomelidae
XYR042	Site 2	December 18.2021	Hymenoptera	Formicidae	Ectatomminae	Ectatommini	Ectatomma	brunneum
XYR043	Site 2	December 18.2021	Hymenoptera	Formicidae	Ectatomminae	Ectatommini	Ectatomma	brunneum
XYR044	Site 2	December 18.2021	Hymenoptera	Formicidae	Ectatomminae	Ectatommini	Ectatomma	brunneum
XYR045	Site 2	December 18.2021	Hymenoptera	Formicidae	Ectatomminae	Ectatommini	Ectatomma	brunneum
XYR046	Site 2	December 18.2021	Orthoptera	Acrididae
XYR047	Site 2	December 18.2021	Hemiptera	Cicadellidae				sp. 1
XYR048	Site 2	December 18.2021	Coleoptera	Chrysomelidae
XYR049	Site 2	December 18.2021	Diptera	Sarcophagidae
XYR050	Site 2	December 18.2021	Diptera	Dolichopodidae
XYR051	Site 2	December 18.2021	Diptera	Dolichopodidae
XYR052	Site 2	December 18.2021	Diptera	Dolichopodidae
XYR053	Site 2	December 18.2021	Diptera	Dolichopodidae
XYR054	Site 2	December 18.2021	Diptera	Dolichopodidae
XYR055	Site 2	December 18.2021	Diptera	Dolichopodidae
XYR057	Site 2	December 18.2021	Diptera	Dolichopodidae
XYR058	Site 1	December 19.2021	Hymenoptera	Formicidae	Ectatomminae	Ectatommini	Ectatomma	brunneum
XYR060	Site 1	December 19.2021	Diptera	Dolichopodidae
XYR061	Site 1	December 19.2021	Diptera	Dolichopodidae
XYR062	Site 1	December 19.2021	Hemiptera	Delphacidae
XYR063	Site 1	December 19.2021	Diptera	Chloropidae
XYR064	Site 1	December 19.2021	Hemiptera	Miridae
XYR065	Site 1	December 19.2021	Diptera	Chironomidae
XYR066	Site 1	December 19.2021	Diptera	Dolichopodidae
XYR067	Site 1	December 19.2021	Diptera	Chironomidae
XYR068	Site 1	December 19.2021	Diptera	Chironomidae
XYR069	Site 1	December 19.2021	Diptera	Chironomidae
XYR070	Site 1	December 19.2021	Diptera	Chironomidae
XYR071	Site 1	December 19.2021	Diptera	Dolichopodidae
XYR072	Site 1	December 19.2021	Diptera	Dolichopodidae
XYR073	Site 1	December 19.2021	Hemiptera	Delphacidae
XYR074	Site 1	December 19.2021	Hemiptera	Delphacidae
XYR075	Site 1	December 19.2021	Diptera	Dolichopodidae
XYR076	Site 1	December 19.2021	Diptera	Chironomidae
XYR077	Site 1	December 19.2021	Diptera	Dolichopodidae
XYR078	Site 1	December 19.2021	Diptera	Dolichopodidae
XYR079	Site 1	December 19.2021	Orthoptera	Trigonidiidae	Nemobiinae
XYR080	Site 1	December 19.2021	Diptera	Chironomidae
XYR081	Site 1	December 19.2021	Diptera	Chironomidae
XYR082	Site 1	December 19.2021	Diptera	Chironomidae
XYR083	Site 1	December 19.2021	Diptera	Sarcophagidae
XYR084	Site 1	December 19.2021	Diptera	Chironomidae
XYR085	Site 1	December 19.2021	Diptera	Chironomidae
XYR086	Site 1	December 19.2021	Diptera	Chironomidae
XYR087	Site 1	December 19.2021	Hymenoptera	Formicidae	Ectatomminae	Ectatommini	Ectatomma	brunneum
XYR088	Site 1	December 19.2021	Hymenoptera	Formicidae	Ectatomminae	Ectatommini	Ectatomma	brunneum
XYR089	Site 1	December 19.2021	Hymenoptera	Formicidae	Ectatomminae	Ectatommini	Ectatomma	brunneum
XYR090	Site 1	December 19.2021	Diptera	Muscidae
XYR091	Site 1	December 19.2021	Diptera	Dolichopodidae
XYR092	Site 1	December 19.2021	Hymenoptera	Formicidae	Myrmicinae	Attini	Wasmannia	auropunctata
XYR093	Site 1	December 19.2021	Hemiptera	Undetermined Hemiptera
XYR094	Site 1	December 20.2021	Araneae	Undetermined
XYR095	Site 1	December 20.2021	Hymenoptera	Formicidae	Ectatomminae	Ectatommini	Ectatomma	brunneum
XYR096	Site 1	December 20.2021	Hymenoptera	Formicidae	Ectatomminae	Ectatommini	Ectatomma	brunneum
XYR097	Site 1	December 20.2021	Hymenoptera	Formicidae	Ectatomminae	Ectatommini	Ectatomma	brunneum
XYR098	Site 1	December 20.2021	Hymenoptera	Formicidae	Formicinae		Camponotus	sp. 2
XYR099	Site 1	December 20.2021	Hemiptera	Cicadellidae
XYR100	Site 1	December 20.2021	Hymenoptera	Formicidae	Ectatomminae	Ectatommini	Ectatomma	brunneum
XYR101	Site 1	December 20.2021	Hymenoptera	Formicidae	Formicinae		Camponotus	sp. 3
XYR102	Site 1	December 20.2021	Hymenoptera	Formicidae	Formicinae		Camponotus	sp. 2
XYR103	Site 1	December 20.2021	Diptera	Dolichopodidae
XYR104	Site 1	December 20.2021	Hymenoptera	Crabronidae
XYR105	Site 1	December 20.2021	Diptera	Dolichopodidae
XYR106	Site 1	December 20.2021	Hymenoptera	Crabronidae
XYR107	Site 1	December 20.2021	Diptera	Chironomidae
XYR108	Site 1	December 20.2021	Hymenoptera	Chaldidoidea (superfamily)
XYR109	Site 1	December 20.2021	Hymenoptera	Formicidae	Formicinae		Camponotus	sp. 2
XYR110	Site 1	December 20.2021	Hymenoptera	Formicidae	Formicinae		Camponotus	sp. 2
XYR111	Site 1	December 20.2021	Hymenoptera	Formicidae	Formicinae		Camponotus	sp. 2
XYR112	Site 1	December 20.2021	Hymenoptera	Mymaridae
XYR113	Site 1	December 20.2021	Diptera	Dolichopodidae
XYR114	Site 1	December 20.2021	Hymenoptera	Chaldidoidea (superfamily)
XYR115	Site 1	December 20.2021	Diptera	Chironomidae
XYR116	Site 1	December 20.2021	Diptera	Chironomidae
XYR117	Site 1	January 01.2022	Araneae	Undetermined
XYR118	Site 1	January 01.2022	Hymenoptera	Formicidae	Ectatomminae	Ectatommini	Ectatomma	brunneum
XYR119	Site 1	January 01.2022	Hymenoptera	Chrysididae	Chrysidinae	Chrysidini	Caenochrysis
XYR120	Site 1	January 01.2022	Hymenoptera	Chrysididae	Chrysidinae	Chrysidini	Caenochrysis
XYR121	Site 1	January 01.2022	Diptera	Limoniidae
XYR122	Site 1	January 01.2022	Diptera	Dolichopodidae
XYR123	Site 1	January 01.2022	Diptera	Dolichopodidae
XYR124	Site 1	January 01.2022	Hymenoptera	Formicidae	Ectatomminae	Ectatommini	Ectatomma	brunneum
XYR125	Site 1	January 01.2022	Hymenoptera	Formicidae	Ectatomminae	Ectatommini	Ectatomma	brunneum
XYR126	Site 1	January 01.2022	Hymenoptera	Formicidae	Ectatomminae	Ectatommini	Ectatomma	brunneum
XYR127	Site 1	January 01.2022	Hymenoptera	Formicidae	Ectatomminae	Ectatommini	Ectatomma	brunneum
XYR128	Site 1	January 01.2022	Hymenoptera	Formicidae	Ectatomminae	Ectatommini	Ectatomma	brunneum
XYR129	Site 1	January 01.2022	Hemiptera	Cicadellidae
XYR130	Site 1	January 01.2022	Diptera	Chironomidae
XYR131	Site 1	January 01.2022	Diptera	Undetermined Diptera
XYR132	Site 1	January 01.2022	Hymenoptera	Formicidae	Ectatomminae	Ectatommini	Ectatomma	brunneum
XYR133	Site 1	January 01.2022	Hymenoptera	Formicidae	Ectatomminae	Ectatommini	Ectatomma	brunneum
XYR134	Site 1	January 01.2022	Diptera	Sarcophagidae
XYR135	Site 1	January 01.2022	Diptera	Dolichopodidae
XYR136	Site 1	January 01.2022	Diptera	Chironomidae
XYR137	Site 1	January 01.2022	Diptera	Chironomidae
XYR138	Site 1	January 01.2022	Diptera	Chironomidae
XYR139	Site 2	January 02.2022	Hymenoptera	Formicidae	Ectatomminae	Ectatommini	Ectatomma	brunneum
XYR140	Site 2	January 02.2022	Hymenoptera	Formicidae	Ectatomminae	Ectatommini	Ectatomma	brunneum
XYR141	Site 2	January 02.2022	Hymenoptera	Formicidae	Ectatomminae	Ectatommini	Ectatomma	brunneum
XYR142	Site 2	January 02.2022	Hymenoptera	Chalcidoidea (Superfamily)
XYR143	Site 2	January 02.2022	Hymenoptera	Formicidae	Formicinae		Camponotus	sp. 2
XYR144	Site 2	January 02.2022	Hymenoptera	Formicidae	Formicinae		Camponotus	sp. 2
XYR145	Site 2	January 02.2022	Hymenoptera	Formicidae	Formicinae		Camponotus	sp. 2
XYR146	Site 2	January 02.2022	Hymenoptera	Formicidae	Pseudomyrmecinae		Pseudomyrmex
XYR147	Site 2	January 02.2022	Diptera	Dolichopodidae
XYR148	Site 2	January 02.2022	Diptera	Dolichopodidae
XYR149	Site 2	January 02.2022	Diptera	Dolichopodidae
XYR150	Site 2	January 02.2022	Diptera	Dolichopodidae
XYR151	Site 2	January 02.2022	Diptera	Dolichopodidae
XYR152	Site 2	January 02.2022	Diptera	Dolichopodidae
XYR153	Site 2	January 02.2022	Diptera	Dolichopodidae
XYR154	Site 2	January 02.2022	Diptera	Dolichopodidae
XYR155	Site 2	January 02.2022	Diptera	Dolichopodidae
XYR156	Site 2	January 02.2022	Diptera	Dolichopodidae
XYR157	Site 2	January 02.2022	Diptera	Dolichopodidae
XYR158	Site 2	January 02.2022	Diptera	Dolichopodidae
XYR159	Site 2	January 02.2022	Diptera	Dolichopodidae
XYR160	Site 2	January 02.2022	Diptera	Dolichopodidae
XYR161	Site 2	January 02.2022	Diptera	Dolichopodidae
XYR162	Site 2	January 02.2022	Diptera	Dolichopodidae
XYR163	Site 2	January 02.2022	Diptera	Dolichopodidae
XYR164	Site 2	January 02.2022	Diptera	Dolichopodidae
XYR165	Site 2	January 02.2022	Diptera	Dolichopodidae
XYR166	Site 2	January 02.2022	Diptera	Dolichopodidae
XYR167	Site 2	January 02.2022	Diptera	Dolichopodidae
XYR168	Site 2	January 02.2022	Diptera	Dolichopodidae
XYR169	Site 2	January 02.2022	Diptera	Dolichopodidae
XYR170	Site 2	January 02.2022	Diptera	Dolichopodidae
XYR171	Site 2	January 02.2022	Diptera	Dolichopodidae
XYR172	Site 2	January 02.2022	Hymenoptera	Formicidae	Ectatomminae	Ectatommini	Ectatomma	brunneum
XYR173	Site 2	January 02.2022	Hymenoptera	Formicidae	Ectatomminae	Ectatommini	Ectatomma	brunneum
XYR174	Site 2	January 02.2022	Hymenoptera	Formicidae	Ectatomminae	Ectatommini	Ectatomma	brunneum
XYR175	Site 2	January 02.2022	Hymenoptera	Formicidae	Ectatomminae	Ectatommini	Ectatomma	brunneum
XYR176	Site 2	January 02.2022	Hymenoptera	Pompilidae
XYR177	Site 2	January 02.2022	Diptera	Undetermined Diptera
XYR178	Site 2	January 02.2022	Hemiptera	Undetermined Hemiptera
XYR179	Site 2	January 02.2022	Entomobryomorpha
XYR180	Site 2	January 02.2022	Diptera	Dolichopodidae
XYR181	Site 2	January 02.2022	Hymenoptera	Formicidae	Ectatomminae	Ectatommini	Ectatomma	brunneum
XYR182	Site 2	January 02.2022	Hymenoptera	Formicidae	Formicinae		Camponotus	sp. 1
XYR183	Site 2	January 02.2022	Hymenoptera	Formicidae	Pseudomyrmecinae		Pseudomyrmex
XYR184	Site 2	January 02.2022	Hymenoptera	Formicidae	Pseudomyrmecinae		Pseudomyrmex
XYR185	Site 2	January 02.2022	Hymenoptera	Dryinidae
XYR186	Site 2	January 02.2022	Diptera	Dolichopodidae
XYR187	Site 2	January 02.2022	Diptera	Dolichopodidae
XYR188	Site 2	January 02.2022	Diptera	Dolichopodidae
XYR189	Site 2	January 02.2022	Diptera	Dolichopodidae
XYR190	Site 2	January 02.2022	Diptera	Dolichopodidae
XYR191	Site 2	January 02.2022	Diptera	Dolichopodidae
XYR192	Site 2	January 02.2022	Hymenoptera	Chaldidoidea (superfamily)
XYR193	Site 2	January 02.2022	Entomobryomorpha
XYR194	Site 1	January 03.2022	Hymenoptera	Formicidae	Ectatomminae	Ectatommini	Ectatomma	brunneum
XYR195	Site 1	January 03.2022	Hymenoptera	Formicidae	Myrmicinae	Attini	Wasmannia	auropunctata
XYR196	Site 1	January 03.2022	Diptera	Dolichopodidae
XYR197	Site 1	January 03.2022	Diptera	Dolichopodidae
XYR198	Site 1	January 03.2022	Diptera	Dolichopodidae
XYR199	Site 1	January 03.2022	Diptera	Dolichopodidae
XYR200	Site 1	January 03.2022	Diptera	Chironomidae
XYR201	Site 1	January 03.2022	Diptera	Undetermined Diptera
XYR202	Site 1	January 03.2022	Diptera	Chironomidae
XYR203	Site 1	January 03.2022	Diptera	Chironomidae
XYR204	Site 1	January 03.2022	Diptera	Chironomidae
XYR205	Site 1	January 03.2022	Diptera	Dolichopodidae
XYR206	Site 1	January 03.2022	Diptera	Dolichopodidae
XYR207	Site 1	January 03.2022	Entomobryomorpha
