## Supplementary Material 3 for "Insects visit *Fusarium xyrophilum* pseudoflowers on the host *Xyris surinamensis* (Xyridaceae) and carry fungal DNA on their bodies": Supplementary3.xlsx

### Sheet: F. xyrophilum TS Summary
Insects visit Fusarium xyrophilum pseudoflowers on the host Xyris surinamensis (Xyridaceae) and carry fungal DNA on their bodies
Terry J. Torres-Cruz, Tristan M. Cofer, Laura M. Kaminsky, Lauren A. Ré, Jack R. Johnson, Alexis Vaughn, James H. Tumlinson, Imane Laraba, Robert H. Proctor, Hye-Seon Kim, Terrence H. Bell, M. Catherine Aime, Michael J. Skvarla, David M. Geiser*
*Corresponding author: The Pennsylvania State University, University Park PA 16802, dmg17@psu.edu
F. xyrophilum orthologs*			F. fujikuroi ortholog*	Percent Identity**	Biosynthetic Function	Notes
NRRL 62721 (KOD 0596)	NRRL 62710 (KOD 0116)	NRRL 66890 (KOD 0583)
KO596_740	KO116_6479	KO583_11764	FFUJ_04233	97.8	squalene synthase, ergosterol biosynthesis
KO596_3141	KO116_4644	KO583_7148	FFUJ_00036	86.6	unknown
KO596_5077	KO116_1233	KO583_7549	FFUJ_11739	91	guaia-6,10(14)-diene synthase
KO596_5251	KO116_9838	KO583_8106	FFUJ_07352	96.4	geranylgerany pyrophosphate synthase, primary metabolism
KO596_6527	KO116_565	KO583_4316	FFUJ_11802	93.3	bifunctional lycopene cyclase-phytoene synthase, carotenoid biosynthesis
KO596_6558	KO116_8520	KO583_9135	FFUJ_13140	95.2	lanosterol synthase, ergosterol biosynthesis
KO596_8005	KO116_6082	KO583_7966	None	NA	unknown	similar to (+)-Koraiol 77% ID to FFUJ_10535; best Fusarium hits are 76-77% ID in FSAMSC
KO596_8954	KO116_9082	KO583_10827	FFUJ_10353	83.6	(+)-koraiol synthase
KO596_9253	KO116_4661	KO583_5853	None	NA	unknown	89% identical to FVEG_16702
KO596_9405	KO116_11785	KO583_10609	FFUJ_14336	83.9	ent-kaurene synthase, gibberellin biosynthesis
KO596_9660	KO116_8470	KO583_3344	FFUJ_12585	90.4	(–)-α-acorenol synthase
KO596_10422	KO116_11808	None	FFUJ_14335	86.3	geranylgeranyl pyrophosphate synthase, gibberellin biosynthesis
* none indicates that no closely related ortholog in F. fujikuroi was detected. However, the amino acid sequences of the F. xyrophilum homologs KO8005, KO116_6082 and KO583_7966 were 63.4 % identical to the (+)-koraiol synthase gene FFUJ_10353.
** Values indicate percent identity of predicted amino acid sequences of orthologs of F. xyrophilum NRRL 63721 and F. fujikuroi IMI 58289. NA indicates not applicable.

### Sheet: F. xyrophilum TS cds
Insects visit Fusarium xyrophilum pseudoflowers on the host Xyris surinamensis (Xyridaceae) and carry fungal DNA on their bodies
Terry J. Torres-Cruz, Tristan M. Cofer, Laura M. Kaminsky, Lauren A. Ré, Jack R. Johnson, Alexis Vaughn, James H. Tumlinson, Imane Laraba, Robert H. Proctor, Hye-Seon Kim, Terrence H. Bell, M. Catherine Aime, Michael J. Skvarla, David M. Geiser*
*Corresponding author: The Pennsylvania State University, University Park PA 16802, dmg17@psu.edu
NRRL 62721 (KOD 0596)
KO596_740	ATGGGTTACCTCTACTACCTCTTCCACCCTTACCAGCTTCGATCGATCATTCAATGGAAGGTCTGGCATGATCCCGTCCACCAGCGCGATCCCAGCACAGAGTCCCCAGAGCTAAAAGAATGCTTTCGTTACCTCGATATGACAAGTCGCAGTTTTGCGGCTGTCATTCAGGAGCTTAACCACGAACTCCTCGTCCCCATCACTCTCTTCTACCTCTGCCTCCGTGGCCTAGACACCATCGAGGATGACATGACCATCCCACTGGATAAGAAGATTCCCCTCCTTCGAAACTTCCACATCACCATGGAAGAAGATGGTTGGCAATTCCATGAGAGTCAGGAGAAGGACAAGGAGCTGCTGGAGCACTTCGATGTGGTCGTTAAAGAGCTCAAGAAGATC…
KO596_3141	ATGGAGTCGAGAAGAACTGTGATTCTTCCCGACATGTTCAAAGCATTCGTGGTCGAGAGTCCACCTATGAATCCCAACTATGAAACGGTCAAGCCTATATCCGAGAGGTGGCTTGCAGAGAAATGTTCCTTATCACCTCGAATGAAGGAGAGGGTTGAGTTCTGCGACTTTGCCATCTTTATCTCCATCGCTGCTCCTGATGCTCCATTTGACAAGCTCAAGACGATGTGCGACTGGGGGAACTGGGTCTTCCCTTTCGATGATATGTTTGATGAAGGATCATTGAAATCTGATCCAGAACAGTCGCAAGTCGTCATCGATAGTCTCATGGCAGATATGCTAGACCAGACCTATACCAGACCAAAGAGTGCCGTAGTCCAGGCCCATGACGACATCTTC…
KO596_5077	ATGGTCAAATTCGATAGTGGTTCCGAGTCCGAGATGACGAACGGGGACGAGGTTCGCACCAACACCAAACATAAGGTCAAGTCCAGAATGGCCAACGGGAACAGTGTCCATAACGTCCCGGACCATGAGCAATTTCGAGATCGTGCAGAGATGGAGGTTCTCATACTTCCTGACCTCTTTAGCTCACTCATGTCGGCCCCAGCCCGTCAGAACCGTCATTATGCTAGCGTCAAGGCCGACGCTGATGAGTGGATATCCTCTGTGATCAAGGCCGATGCCGAATGGGCCAGCAGAAACAAACGGGTTGACTTCGCCTATCTTGCAAGTCTCTGGGCTCCTGACTGCAGTGCATTCGCCCTACGTACGTCAGTAGATTGGAACTCATGGGCATTCCTATTT…
KO596_5251	ATGATCCCCACGGCCGACCCCATCCTCTCCTTCAACCCTGAGGCATTGCCCCCGTCGGCCTTACACATGCTGTCGCTCTCGCCAATGGCACTGGAGAAGATGTCTGGTGTCTCCAACCCACTTATGTCTCCCAATGCAATTCCACCTCGCACTTCAAGCACCGGCATCCCGTCCTCGCTCAACGCGACACCCACAAAACCCGTTCTGCGCCCTGTCCCAGAAGGCGACTGGTTGAGCCAGAAGCAGCTCTCCCCAAAGGCACAGATATCAAACGCTGGTTACGGCGTAATGCAAGCTCCCAATCCACCTCCCGATCCCGAGCGCTACGCCCAAGAGGATCTCGAATTCACGGCTAAGCGCTCTTGGACTGACGAGAAGGAAAATGTCGTCCGCGGTCCT…
KO596_6527	ATGGGCTTGGAATATGCCCTAGTGCTTGTGTTTTTGATAATCATTGCTGTTGTTTCGACAATCCCCTGGGACTCGTATCTCATCAAACAACGCATATGGACTTATCCTCCTGGTGTCGTGGTCGGCCTGAAGGTATGGGACATTCCGGCTGAAGAACTATTTTTCTTCGTCATCCAGACGTTCAATACCTCTCTACTCTACGTGATTCTCAGCAAACCGACCTTTCACCCTATTTACCTGTCTAAGAAGACGACGGGCTGGGGAAAAGTCGCTGGCCAGATCTTTTTCGCATCAGCTATCATTTTCGGCCTCGTTTCTGTTTCCTCTGGCGGTGAGGGGAGGTACATGGGCCTCATCCTCATCTGGGCCTGTCCATTCCTCTTGTTTCTATGGTCAGTT…
KO596_6558	ATGGTCGCAAATTCTAATGAACGTGAGGGCAGCGCGCTAAAATCGCGTAAGCGCGCTGCTGACTCCGAGTCTGAACCGCTGTTGAAACAGGGTCAGCCATTCCCCAAGCAGCCTCGCATCAGCTCACAGTTGGACACGACAAGATGGAGGCTCAAGGACGACGACAGCCGTCACACGTGGCACTACCTCGAGAATGACGATGATGCGAAGGAATGGCCACAGAGTTATGCTGAGAAATGGTACCTGAATTTACCTCTGGATCTCCCTGACCTTCCCACCCCCGACAACCCGTTGGCAGCCGCGGAGAACGGTCTCGACTTTTTCGAAAAACTCCAACTCCCCAGCGGGCATTGGGGTTGCGAATATGGCGGTCCCATGTTCCTCCTCCCCGGTATCGTC…
KO596_8005	ATGATCAACGCGAGCTCTCCATCAAATCTAGGTAGTGCTATTACCAGCTTGCTATGTAAATGGATTGCAGAACTCGAGGTTGGGCAAGCCAATCCATCTCATGTAGCTGAGCCAGAATGGTTCGGGCTAGAGGAGCATTTCACGGCGCTTTCGCGAAAGAATGATCCGGCCCTATACTTGTCCACAGCGACACCGTCATGCACCAGGACACCATCATCGTCCACGCAAAACAATGAAAGCTTTATGCCTCACATGATGCCTTACAAGGATTTCCCCATCAGGCCTTTGGCCTACACTTTTGACCCTGTGGGACTTGATACTCTTAGGAGTCCAGCCCTTGGCTTTGCCTCTCTTTTCCGCGCGGGAGATACCCCTGAAGATGCGCCTTTAGTGCTCCGT…
KO596_8954	ATGGTATATGTTATGGAAGGCGGTGCAAGACAAGATGAAACAACAGTTGCTGATGACTTCGTGGCTATGAAACCTAAGAACAAACACATGAAGCGATTCTGCAATGAAGTTATGGAATGTGATCCCATTCTTGGCCCTGGTCTCCTCCGAGCCATCGGTCTGTTTGTCAGTGCAGGCTGCAAAAAGTCACCACTCAAGCAAGACAAATACGCAACTTTGGCCGAGTACATCGACTACCGCCGCCACGACATCGCCAAACCTTTCATGATTGCCGCTATTCGCTTCGGGATCGGTATTCACCATACTCCCAAAGAAATCGCTTCCTTTGAGGAGCTAGAAGAGCTATACGTTCTTCACTCCATCCTCATCAACGATCTCTACTCCTACGATAAGGAGATC…
KO596_9253	ATGGAGGGCCTGACCTCGGAAGGCGACACAAGCCGTGGTCTCAAGTCAAAGGATCACGTCCAGCGACGCCAACTACAGGCTAAGATGGTCATGGAACTCATGGAGGTTGACAAAGCACAGACAAAGGAAGCACTACGTCTCTGGAAGGAAGAGGGAAAGAAGATGCTCCGTAAGGAGATTATATCACGCCAGGATAAGTATTGTAGCTTGAAGGACGAGTTCCTTGCCAAAGGTACTGCTACCGAGAAGACACGACGGTGGCTGAAACTACTCGACCTTGAAGTTACACTGGAGAGTCGTGGACGGAAGACTAGCGACGACCGGCCGAGTGTCCCCAACAACGAACCACAGAAATCCCAGCTTGGCCATACATGGTCAATTCGCCAATATGAGGATATG…
KO596_9405	ATGATACCCAAGACGACAGACAATATTAAGCACTGGGTGTTTCCCGAGTGCTTCCACTATCTTCTGAAGACTCAGGCTGCAGATGGCAGTTGGGGTCAACTCCCAATGACCCAGACTGCAGGCATTCTAGACACTGCTTCGGCTGTTCTCGCTCTCTTATCTCATATGCGAGAGCCTCTGCAGATACTGGACGTCTCACCAGACGAAATAGGTATCAGGATCGAGCAGGGAGTTGCTTCTCTGAAGCGACAACTAGCTGTCTGGAATGATGTGGAAAAGACAAATCACATTGGCGTCGAGCTGATTGTCCCAGCCTTACTTTCCATGCTTGAAAAAGAACTCGGCGTGTCACCATTTGACTTCCCTTACAGAGATATCTTGGCTAAGATGCTTGAAGAG…
KO596_9660	ATGGTACCCAGCCTAATCACACCGCCTCCGAGCCGCTCTGGAGAAGCCACACCACCACAAGATGCCTGTCTGTACCCGGTCAATGGCGCCGAACCCGAGGGTCACTGGATTAAACTTCCAGAAGCGCTGTTCTCGTCAATTATGGCAGTGGAACCAGAATTCAATCCCTTGCACAAGGCATCGAAAGCTTTGTCAGACGAATGGCTGAGAACTGCATTGCAAATGAACGACGAGACAGCGAGCGTCTGGAGTCGACTTGATATTGCCTACATGAGCGCAATATACGCCCCGCACGCTGATCTCGAAACACTCAAACTGATGAATGACTGGAGTGGATGGGGCTTTGCCTTCGATGACCTCTTTGACGAGGGGACATTTGCCAATGACCCCATCAAAGCA…
KO596_10422	ATGGCTGAACAACAGATCTCCAACCTTCTTACAATGTTTGATGGTTTCCACGCCAACCAAAAGCTGGAAATCACAGTTCAAGCTACTGATTCTTTTCGTTGCAGAGACACACCTCCAGACTCTTCCTCTTCAGAGGGAGGTTCTCTGTCTCGCTATGAGGAGCGACGCGGCTCCCTTCCCCTCCCTCACAATGCACTCTCTCCAGACTTGGTTTCCCAGCTTTGCTTCTCAACAGCTATGAGCTCCGAGCTCAATACGAAATGGAAGTCACAGCGCCTCAAGGTCGCTGATTCTCCATACAATTATATCCTGAGTCTTCCCTCCAAAGGTATTCGTGGGGCATTCATTGACTCGTTGAATGTCTGGCTCGACGTCCCGGAGGCTGAAACCTCAGTGGTC…
